# LsrL modulates Lsr2-induced chromatin structure to tune biosynthetic gene cluster regulation in *Streptomyces venezuelae*

**DOI:** 10.1101/2025.11.23.690019

**Authors:** Vivian Ramirez, Lauren Tiller, Marcin Jan Szafran, Xiafei Zhang, Dagmara Jakimowicz, Marie Elliot, Lydia Freddolino

## Abstract

Specialized biosynthetic gene clusters in *Streptomyces* are subject to complex regulation involving both transcriptional control and chromosome organization. The nucleoid-associated protein Lsr2 silences many of these clusters, yet how it shapes the global chromatin structure and how its conserved paralog LsrL contributes to this process remain poorly understood. In this study, we applied a multi-omics approach, combining transcriptional activity, genome-wide protein-DNA binding profiles, and three-dimensional chromosome conformation to characterize the coordination of Lsr2 and LsrL in exerting transcriptional control and genome architecture in *Streptomyces venezuelae*. In line with established Lsr2 functions, we find that Lsr2 sets broad transcriptional boundaries, while LsrL acts in a more context-specific manner that depends on the presence of Lsr2 and may function to reinforce or modulate Lsr2-mediated silencing. Loss of Lsr2 reshaped the chromatin landscape genome-wide, relieving its restriction on short-range contacts, triggering strong transcriptional changes and new domain boundaries near de-repressed biosynthetic gene clusters. These findings establish Lsr2 as a dominant but contextually modulated regulator whose interplay with LsrL coordinates specialized metabolism with higher-order chromosome organization.
