## Supplementary Tables for "LsrL modulates Lsr2-induced chromatin structure to tune biosynthetic gene cluster regulation in *Streptomyces venezuelae*"

### Sheet: Supplementary Table 1
BGC type	BGC class	Region	Gene start	Gene end
ectoine	ectoine	Region 1	vnz_RS01070	vnz_RS01115
terpene	terpene	Region 2	vnz_RS01260	vnz_RS01330
T1PKS,NRPS-like, T3PKS,NRP- metallophore, NRPS	NRPS	Region 3	vnz_RS02215	vnz_RS02545
lanthipeptide-class-ii,terpene	lanthipeptide	Region 4	vnz_RS02595	vnz_RS02690
lanthipeptide-class-iv	lanthipeptide	Region 5	vnz_RS02935	vnz_RS03010
indole	indole	Region 6	vnz_RS03630	vnz_RS03710
NRPS-like	NRPS	Region 7	vnz_RS04380	vnz_RS04585
CDPS	CDPS	Region 8	vnz_RS09145	vnz_RS09240
NI-siderophore	NI-siderophore	Region 9	vnz_RS12630	vnz_RS12745
lassopeptide	lassopeptide	Region 10	vnz_RS15400	vnz_RS15505
NRPS-like	NRPS	Region 11	vnz_RS20235	vnz_RS20445
butyrolactone	butyrolactone	Region 12	vnz_RS20790	vnz_RS20830
melanin	melanin	Region 13	vnz_RS23145	vnz_RS23195
other,butyrolactone	butyrolactone	Region 14	vnz_RS25355	vnz_RS25470
LAP,thiopeptide	LAP, thiopeptide	Region 15	vnz_RS25520	vnz_RS25655
T3PKS	PKS	Region 16	vnz_RS26695	vnz_RS26850
NI-siderophore	NI-siderophore	Region 17	vnz_RS27000	vnz_RS27130
NI-siderophore	NI-siderophore	Region 18	vnz_RS27290	vnz_RS27400
RiPP-like	RiPP-like	Region 19	vnz_RS29120	vnz_RS29160
T2PKS,butyrolactone	PKS	Region 20	vnz_RS29675	vnz_RS30010
NAPAA	NAPAA	Region 21	vnz_RS30580	vnz_RS30690
NRPS,NRPS-like, HR-T2PKS, RiPP-like, thioamide-NRP	PKS	Region 22	vnz_RS30805	vnz_RS31290
terpene	terpene	Region 23	vnz_RS32060	vnz_RS32170
lanthipeptide-class-iii	lanthipeptide	Region 24	vnz_RS32225	vnz_RS32320
RiPP-like	RiPP-like	Region 25	vnz_RS32500	vnz_RS32535
T2PKS	PKS	Region 26	vnz_RS33690	vnz_RS34015
melanin	melanine	Region 27	vnz_RS34040	vnz_RS34075
NRP-metallophore, NRPS	NRPS	Region 28	vnz_RS35035	vnz_RS35240
terpene	terpene	Region 29	vnz_RS35355	vnz_RS35445
hydrogen-cyanide	hydrogen-cyanide	Region 30	vnz_RS35530	vnz_RS35580
T3PKS	PKS	Region 31	vnz_RS35970	vnz_RS36135
terpene, NRPS	NRPS	Region 32	vnz_RS39925	vnz_RS37130

### Sheet: Supplementary Table 2
Inferred chromatin state		I1	I2	A1	O1	O1	O2	L1	LP1	LR1
	State number	State1	State3	State8	State2	State0	State4	State7	State5	State6
I1	State1	0.962173	0.022823	6.65e-34	1.09e-24	2.2e-19	1.63e-15	0.007568	4.59e-11	0.007436
I2	State3	0.028668	0.937681	0.003131	7.54e-08	3.46e-07	1.71e-13	0.020975	0.003473	0.006072
A1	State8	1.02e-44	0.008536	0.961888	2.35e-15	1.22e-06	4.02e-05	3.16e-11	0.027483	0.002051
O1	State2	6.73e-11	4.17e-13	9.34e-22	0.950373	0.016304	0.000325	0.03157	0.001427	1.96e-06
O1	State0	6.18e-06	3.6e-07	1.09e-20	0.022402	0.924679	0.033986	4.19e-06	0.018603	0.000319
O2	State4	2.84e-08	1.61e-12	0.000643	0.019407	0.870559	0.006686	3.23e-06	0.000215	0.102486
L1	State7	0.003865	0.008589	2.23e-20	0.014921	0.000328	2.21e-14	0.958746	0.004971	0.00858
LP1	State5	5.39e-12	0.004601	0.015414	6.66e-05	3.36e-05	0.026028	0.01886	0.931434	0.003564
LR1	State6	0.011064	0.006831	0.001014	0.003214	4.33e-09	0.003416	0.023014	0.004229	0.947218
